# *Nematostella vectensis* exemplifies the exceptional expansion and diversity of opsins in the eyeless Hexacorallia

**DOI:** 10.1101/2023.05.17.541201

**Authors:** Kyle J McCulloch, Leslie S Babonis, Alicia Liu, Christina M Daly, Mark Q Martindale, Kristen M Koenig

## Abstract

**Background:** Opsins are the primary proteins responsible for light detection in animals. Cnidarians (jellyfish, sea anemones, corals) have diverse visual systems that have evolved in parallel with bilaterians (squid, flies, fish) for hundreds of millions of years. Medusozoans (e.g. jellyfish, hydroids) have evolved eyes multiple times, each time independently incorporating distinct opsin orthologs. Anthozoans (e.g. corals, sea anemones,) have diverse light-mediated behaviors and, despite being eyeless, exhibit more extensive opsin duplications than medusozoans. To better understand the evolution of photosensitivity in animals without eyes we increased anthozoan representation in the phylogeny of animal opsins and investigated the large but poorly characterized opsin family in the sea anemone *Nematostella vectensis*.

**Results:** We analyzed genomic and transcriptomic data from 16 species of cnidarians to generate a large opsin phylogeny (708 sequences) with the largest sampling of anthozoan sequences to date. We identified 29 opsins from *N. vectensis* (*NvOpsins*) with high confidence, using transcriptomic and genomic datasets. We found that lineage-specific opsin duplications are common across Cnidaria, with anthozoan lineages exhibiting among the highest numbers of opsins in animals. To establish putative photosensory function of *NvOpsins*, we identified canonically conserved protein domains and amino acid sequences essential for opsin function in other animal species. We show high sequence diversity among *NvOpsins* at sites important for photoreception and transduction, suggesting potentially diverse functions. We further examined the spatiotemporal expression of *NvOpsins* and found both dynamic expression of opsins during embryonic development and sexually dimorphic opsin expression in adults.

**Conclusions:** These data show that lineage-specific duplication and divergence has led to expansive diversity of opsins in eyeless cnidarians, suggesting opsins from these animals may exhibit novel biochemical functions. The variable expression patterns of opsins in *N. vectensis* suggest opsin gene duplications allowed for a radiation of unique sensory cell types with tissue-and stage-specific functions. This diffuse network of distinct sensory cell types could be an adaptive solution for varied sensory tasks experienced in distinct life history stages in Anthozoans.
