## Additional File 3 for "*Nematostella vectensis* exemplifies the exceptional expansion and diversity of opsins in the eyeless Hexacorallia"

### Sheet: Table S1
Group	Species	# of Opsins	Data type	Accession #	Citation
Ceriantharia:Cerianthidae	Cerianthus americanus	5	Transcriptome	XXX	A cnidarian phylogenomic tree fitted with hundreds of 18S leaves. DeBiasse MB, Buckenmeyer A, Macrander J, Babonis LS, Bentlage B, Cartwright P, Prada C, Reitzel AM, Stampar SN, Collins AG, Daly M, Ryan JF. bioRxiv 2022.10.03.510641; doi: https://doi.org/10.1101/2022.10.03.510641
Hexacorallia: Scleractinia	Agaricia lamarcki	10	Transcriptome	PRJNA435937	no citation, Schizas Lab, University of Puerto Rico, Mayagüez
Hexacorallia: Scleractinia	Alveopora japonica	7	Transcriptome	PRJNA436760	no citation, APEC Climate Center
Hexacorallia: Scleractinia	Lophelia pertusa	4	Transcriptome	PRJNA487533	no citation, United States Geological Survey
Hexacorallia: Scleractinia	Seriatopora caliendum	12	Transcriptome	PRJNA580138	no citation, University of the Philippines Marine Science Institute
Hexacorallia:Actiniaria	Diadumene lineata	19	Genome	PRJEB46855	Wood C, Bishop J, Harley J et al. The genome sequence of the orange-striped anemone, Diadumene lineata (Verrill, 1869) Wellcome Open Res 2022, 7:93
Hexacorallia:Actiniaria	Edwardsiella carnea	7	Transcriptome	PRJNA430035	no citation, University of Vienna
Hexacorallia:Actiniaria	Metridium senile	6	Transcriptome	PRJNA430035	no citation, University of Vienna
Hexacorallia:Actiniaria	Scolanthus callimorphus	15	Transcriptome	PRJNA430035	no citation, University of Vienna
Hexacorallia:Actiniaria	Stichodactyla helianthus	9	Transcriptome	PRJNA464282	no citation, Universidad Complutense de Madrid
Hexacorallia:Corallimorpharia	Amplexidiscus fenestrafer	18	Genome	PRJNA354436	Wang et al.. Draft genomes of the corallimorpharians Amplexidiscus fenestrafer and Discosoma sp. Mol Ecol Resour. 2017;17(6):e187-e195. doi:10.1111/1755-0998.12680
Hexacorallia:Corallimorpharia	Discosoma sp.	22	Genome	PRJNA354436	Wang et al,. Draft genomes of the corallimorpharians Amplexidiscus fenestrafer and Discosoma sp. Mol Ecol Resour. 2017;17(6):e187-e195. doi:10.1111/1755-0998.12680
Hexacorallia:Zoantharia	Palythoa sp.	14	Transcriptome	PRJNA480798	no citation, University of Macau
Octocoallia:Alcyonacea	Briareum asbestinum	4	Transcriptome	PRJNA492297	Rivera-García L et al., De novo transcriptome assembly of the digitate morphotype of Briareum asbestinum (Octocorallia: Alcyonacea) from the southwest shelf of Puerto Rico. Mar Genomics, 2019 Oct;47:100676
Octocoallia:Alcyonacea	Eleutherobia rubra	7	Transcriptome	PRJNA516095	no citation, APEC Climate Center

### Sheet: Table S2
Table S2. Genomic and cross-reference evidence for N. vectensis opsins
			Stowers genome v2 (2020)					Wellcome-Sanger genome v1 (2022)			JGI genome v1 (2008)
Final Name	Class	SubGroup	gene ID	Chromosome	Coordinates	Exon #	direction	Chromosome	Coordinates	Exon #	v1 genome ID	Location	Suga 2008 ID	Accession	Picciani 2018 ID	NvERTx transcripts	Transcript ID (this study)
NvASOpI-1	ASO I	1	-	12	1,742,895 -> 1,740,890	1	-	11	14,322,186-14,320,141	1	v1g33918	scaffold_29:428086..430131 (+ strand)	Nvop29	BR000663.1	2986	NvERTx.4.168886	TRINITY_DN46850_c0_g1_i2.p1
NvASOpI-2	ASO I	2	NVEC200_013672.1	12	8,958,269 -> 8,960,299	1	+	11	6,836,166-6,834,139	1	v1g13116	scaffold_241:32075..34105 (- strand)	Nvop241	BR000669.1	2796	NvERTx.4.60628	TRINITY_DN15952_c0_g1_i1.p1
NvASOpII-1	ASO II	2.2	-	2	5,124,180 -> 5,122,455	2	-	2	5,953,692-5,951,967	2	-	scaffold_26:290585..292864 (- strand)	Nvop26	BR000682.1		no close hit	none
NvASOpII-2a	ASO II	2.2	-	4	7,071,078 -> 7,066,697	2	-	4	12,059,376-12,063,759	2	v1g202741	scaffold_37:1087349..1088698 (+ strand)	NvOp37.2	BR000677.1		NvERTx.4.224839	TRINITY_DN41402_c0_g1_i1.p1
NvASOpII-2b	ASO II	2.2	NVEC200_004686.1	4	7,081,354 -> 7,072,649	2	-	4	12,049,223-12,057,805	2	v1g94740	scaffold_37:1079976..1085777 (+ strand)	Nvop37.1	BR000686.1	2723	NvERTx.4.168736	TRINITY_DN21475_c0_g1_i12.p1
NvASOpII-3	ASO II	2.1	NVEC200_004897.1	4	10,252,990 -> 10,232,908	6	-	4	8,980,998-8,999,577	6	v1g123451	scaffold_200:125521..129384 (- strand)	Nvop200.1	BR000683.1	2826	NvERTx.4.181720-23	TRINITY_DN29987_c0_g1_i2.p1
NvASOpII-4	ASO II	-	NVEC200_004898.1	4	10,291,070 -> 10,297,076	2	+	4	8,954,452-8,953,141	2	v1g214428	scaffold_200:166491..167802 (+ strand)	NvOp200.2	BR000684.1	A9UMZ4	NvERTx.4.44390	TRINITY_DN13926_c0_g1_i6.p1
NvASOpII-5	ASO II	2.2	-	7	12,544,618 -> 12,542,368	3	-	9	4,438,626-4,441,164	3	v1g201968	scaffold_31:1235908..1238431 (+ strand)	-	-	3444	NvERTx.4.92536	TRINITY_DN18323_c0_g1_i2.p1
NvASOpII-6a	ASO II	2.2	-	7	14,164,522 -> 14,166,001	2	+	9	2,465,813-2,464,330	2	v1g208454	scaffold_92:512653..519338 (+ strand)	Nvop92.1	BR000675.1	2916	NvERTx.4.87017	TRINITY_DN14955_c1_g1_i2.p1
NvASOpII-6b	ASO II	2.2	-	7	14,171,546 -> 14,178,325	2	+	9	2,458,972-2,451,878	2	v1g108738	scaffold_92:513040..519336 (+ strand)	Nvop92.2	BR000676.1	3076	NvERTx.4.181449	TRINITY_DN23597_c0_g1_i1.p1
NvASOpII-7	ASO II	1	NVEC200_008171.1	10	5,689,023 -> 5,687,489	2	-	10	10,563,724-10,565,255	2	v1g199627	scaffold_16:902562..904087 (- strand)	Nvop16	BR000680.1	3194	NvERTx.4.140784	TRINITY_DN21854_c0_g1_i1.p1
NvASOpII-8a	ASO II	1	NVEC200_010174.1	11	4,069,881 -> 4,073,584	2	+	13	3,744,120-3,746,002	2	v1g214772	scaffold_209:304202..310552 (+ strand)	Nvop209.1	BR000670.1	2776	NvERTx.4.176932/4	TRINITY_DN6791_c0_g1_i2.p1
NvASOpII-8b	ASO II	1	NVEC200_010175.1	11	4,076,449 -> 4,079,337	3	+	13	3,750,944-3,752,866	3	v1g214773	scaffold_209:309098..311427 (+ strand)	NvOp209.2	BR000671.1	3064	NvERTx.4.176930/5	TRINITY_DN6791_c0_g1_i4.p1
NvASOpII-9a	ASO II	1		11	4,091,495 -> 4,083,952	2	-	13	3,766,001-3,758,429	2	v1g214774	scaffold_209:316094..318811 (- strand)	NvOp209.3	BR000672.1		NvERTx4.26711/58732/3	TRINITY_DN79587_c0_g1_i3.p1
NvASOpII-9b	ASO II	1		11	4,114,685 -> 4,113,474	3	-	13	3,787,234-3,786,026	2	v1g208768	scaffold_97:38739..40107 (- strand)	NvOp97	BR000679.1		NvERTx.4.26712/13/173900/62064	TRINITY_DN5617_c1_g2_i4.p1
NvASOpII-10	ASO II	1	NVEC200_010497.1	11	10,192,383 -> 10,178,602	4	-	13	10,238,058-10,223,887	4	v1g102435	scaffold_64:733359..734631 (- strand)	Nvop64	BR000685.1	3467	NvERTx.4.117203	TRINITY_DN27912_c0_g1_i5.p1
NvASOpII-11	ASO II	1	-	11	11,361,494 -> 11,358,211	3	-	13	11,425,294-11,421,537	3	v1g65961	scaffold_14:172303..177361 (- strand)	Nvop14	BR000678.1	2940	NvERTx.4.42591	TRINITY_DN30399_c0_g2_i3.p1
NvCnidop-1	Cnidops	2	-	2	8982373 -> 8986289	2	+	2	9,621,659-9,625,683	2	v1g197433	scaffold_5:2142806-2146833 (- strand)	NvOp5	BR000656.1		NvERTx.4.57463/4/5	TRINITY_DN47844_c0_g1_i1.p1 and TRINITY_DN13737_c0_g1_i1.p1
NvCnidop-2	Cnidops	1	-	3	6,326,974 -> 6,328,023	1	+	3	6,407,266-6,408,315	1	v1g123690	scaffold_202:252953..254002 (- strand)	Nvop202	BR000662.1	2488	NvERTx.4.215159	TRINITY_DN99432_c0_g1_i1.p1
NvCnidop-3	Cnidops	1	NVEC200_002390.1	3	12,524,462 -> 12,525,499	1	+	3	12,203,888-12,204,955	1	v1g85309	scaffold_11:1423521..1424545 (+ strand)	Nvop11	BR000673.1	3417	NvERTx.4.139421	TRINITY_DN9708_c1_g1_i1.p1
NvCnidop-4	Cnidops	1	-	6	8,393,782 -> 8,394,684	1	+	7	9,378,467-9,377,571	1	v1g131013	scaffold_289:213330..214232 (+ strand)	Nvop289	BR000661.1	2800	NvERTx.4.58424	TRINITY_DN19008_c0_g1_i1.p1
NvCnidop-5	Cnidops	1	-	8	4,224,526 -> 4,225,431	1	+	5	13,693,504-13,692,599	1	-	scaffold_329:152547..156422 (- strand)	Nvop329.2	BR000668.1	3260	NvERTx.4.217762	TRINITY_DN23577_c0_g1_i1.p1
NvCnidop-6a	Cnidops	1	-	9	5,273,332 -> 5,272,280	1	-	8	5,318,786-5,317,737	1	v1g219988	scaffold_465:4037..4954 (+ strand)	NvOp465	BR000664.1	3293	NvERTx.4.169099	TRINITY_DN15170_c0_g1_i3.p1
NvCnidop-6b	Cnidops	1	NVEC200_011023.1	9	5,306,538 -> 5,305,414	1	-	8	5,351,784-5,350,663	1	v1g130042	scaffold_273:126386..127507 (- strand)	Nvop273	BR000665.1	3292	NvERTx.4.169104	TRINITY_DN15170_c0_g1_i1.p1
NvCnidop-7a	Cnidops	2	-	9	12,427,258 -> 12,428,988	2	+	8	13,493,876-13,495,603	2	v1g95791	scaffold_40:447686..449254 (- strand)	Nvop40.3	BR000659.1	3116	NvERTx.4.18257/8	TRINITY_DN61776_c0_g1_i1.p1
NvCnidop-7b	Cnidops	2	-	9	12,432,679 -> 12,434,409	2	+	8	13,499,291-13,501,021	2	v1g25025	scaffold_40:453068..454648 (- strand)	Nvop40.2	BR000658.1	3117	NvERTx.4.18257/8	TRINITY_DN61776_c0_g1_i1.p1
NvCnidop-7c	Cnidops	2	-	9	12,438,073 -> 12,439,782	2	+	8	13,504,685-13,506,394	2	v1g24997	scaffold_40:458467..460071 (- strand)	Nvop40.1	BR000657.1	3118	NvERTx.4.18257/8	TRINITY_DN61776_c0_g1_i1.p1
NvCnidop-8	Cnidops	2	-	10	6,686,604 -> 6,693,030	3	+	10	9,570,257-9,563,959	3 - STOP codon in last	v1g218957	scaffold_377:94940..95909 (- strand)	Nvop377	BR000660.1	3463	no close hit	TRINITY_DN49552_c0_g2_i1.p1
NvCnidop-9	Cnidops	1	-	14	6,436,184 -> 6,431,898	4	-	14	6857400-6,852,925	4	v1g96290	scaffold_42:257264..261411 (+ strand)	Nvop42	BR000666.1	2947	NvERTx.4.62308	TRINITY_DN16788_c0_g1_i1.p1
Defunct
NvASOpII-8c	ASO II		-	Un8	34,417 -> 36,434	2	+		none -top hits are 11.1/11.2		-	-	-		3162	NvERTx.4.176930/5	TRINITY_DN6791_c0_g1_i4.p1
NvASOpII-9c	ASO II			Un8	48,301 -> 46,968	2	-		none -top hits are 11.3/11.4		-	-	-			NvERTx4.62063/5/6/7	TRINITY_DN79587_c0_g1_i3.p1
-	-		-	-	-	-					same locus as NvOp329.2	NvOp329.1	BR000667.1
-	-		-	-	-	-					same locus as NvOp11	Nv3554	BR000673.1
-	-		-	-	-	-					same locus as 92.1	NvOp3055	BR000681.1

### Sheet: Table S3
Warner et al. 2017
This study	NvERTx	24h	48h	72h	96h	120h	144h	168h	192h
NvASOI-1	NvERTx.4.168886	-0.02	0.16	0.5	0.78	1.17	1.4	1.78	2.01
NvASOI-2	NvERTx.4.60628	4.97	3.54	2.93	2.77	2.64	2.35	2.54	2.59
NvASOII-10	NvERTx.4.117203	0.1	0.26	0.33	0.2	0.16	0.19	0.32	0.19
NvASOII-11	NvERTx.4.42591	0.49	0.52	0.73	0.52	0.58	0.38	0.43	0.4
NvASOII-2a	NvERTx.4.224839	0.31	0.8	0.9	0.86	1.17	1.26	1.33	1.15
NvASOII-2b	NvERTx.4.168736	0.06	0.46	0.68	0.49	0.7	0.71	0.91	0.91
NvASOII-3	NvERTx.4.181720-23	0.35	0.52	0.39	0.75	0.92	1.39	2.1	2.54
NvASOII-4	NvERTx.4.44390	0.3	0.3	0.29	0.18	0.32	0.41	0.36	0.69
NvASOII-5	NvERTx.4.92536	0.15	0.49	0.72	0.92	1.13	1.42	1.9	1.87
NvASOII-6a	NvERTx.4.87017	0.82	0.5	0.35	0.42	0.31	0.9	1.02	1.07
NvASOII-6b	NvERTx.4.181449	0.81	2.07	2.06	1.56	1.73	2.02	2.02	2.11
NvASOII-7	NvERTx.4.140784	1.04	2.15	2.75	2.86	2.84	2.8	2.78	2.72
NvASOII-8a	NvERTx.4.176934	1.84	1.99	2.22	2.06	1.81	1.84	1.93	1.95
NvASOII-8b/c	NvERTx.4.176935	0.01	0.48	0.43	0.28	0.44	0.27	0.22	0.21
NvASOII-9a/b	NvERTx.4.58732/3/62063/5/6/7	0.6	0.37	0.6	0.3	0.55	0.52	0.74	1.02
NvASOII-9a/c	NvERTx.4.26711/62064	2.25	1.42	1.41	1.09	1.11	1.2	0.62	0.61
NvASOII-9c	NvERTx.4.26712/13/173900	1.98	1.41	1.36	1.28	1.17	1.22	0.75	0.92
NvCnidop-1	NvERTx.4.57463/4/5	0.19	0.83	1.15	1.21	1.37	1.29	1.62	1.09
NvCnidop-3	NvERTx.4.139421	1.72	2.79	2.88	2.62	2.55	2.42	2.35	1.93
NvCnidop-4	NvERTx.4.58424	0.18	0.45	0.66	0.63	0.67	0.88	1.03	0.95
NvCnidop-5	NvERTx.4.217762	0.41	0.1	0.13	0.12	0.04	0.06	0.18	-0.01
NvCnidop-6a	>NvERTx.4.169099	1.4	0.49	0.36	0.48	0.42	0.73	1.1	1.45
NvCnidop-6b	NvERTx.4.169104	1.83	0.42	0.65	0.78	0.77	1.22	1.67	2.63
NvCnidop-9	NvERTx.4.62308	-0.19	0.57	0.75	0.75	0.65	0.68	0.28	0.39
NvCnidop-2	NvERTx.4.215159	No data
NvCnidop-7a/b/c	NvERTx.4.18257	No data
NvCnidop-8	no BLAST hit
NvASOII-1	no BLAST hit
Fischer et al. 2014
This study	NvERTx	0h	1h	2h	3h	4h	5h	6h	7h	8h	9h	10h	11h	12h	13h	14h	15h	16h	17h	18h	19h
NvASOI-1	NvERTx.4.168886	0.04	0.04	0.05	0.04	0.04	0.04	0.07	0.01	0.04	0.04	0.04	0.04	0.05	0.04	0.04	0.06	0.07	0.04	0.04	0.09
NvASOI-2	NvERTx.4.60628	1.95	2.09	2.15	1.88	1.38	1.98	1.57	1.61	2.16	2.88	5.15	5.95	6.58	6.67	6.42	6.07	5.91	5.72	5.7	5.36
NvASOII-10	NvERTx.4.117203	-0.01	-0.01	0.03	0.01	0.13	0.01	-0.01	0.07	-0.01	-0.01	-0.01	0.04	-0.03	0.02	-0.01	0.02	0.06	0.02	0.02	-0.01
NvASOII-11	NvERTx.4.42591	0.04	0.04	0.04	0.08	0.04	0.07	0.04	0.05	0.04	0.08	0.17	0.19	0.18	0.3	0.41	0.42	0.42	0.37	0.28	0.38
NvASOII-2a	NvERTx.4.224839	0.03	0.03	0.01	0.03	0.1	0.07	0.03	0.06	0.06	0.03	0.15	0.24	0.23	0.32	0.2	0.19	0.27	0.24	0.17	0.18
NvASOII-2b	NvERTx.4.168736	0.09	0.03	0.06	0.03	0.03	0.03	0.06	0.05	0.03	0.03	0.03	0.11	0.07	0.06	0.06	0.11	0.15	0.03	0.06	0.08
NvASOII-3	NvERTx.4.181720-23	0.47	0.81	0.52	0.5	0.26	0.32	0.32	0.28	0.44	0.47	0.42	0.35	0.51	0.39	0.52	0.38	0.45	0.5	0.39	0.37
NvASOII-4	NvERTx.4.44390	-0.05	-0.05	-0.08	-0.05	-0.05	0.01	-0.05	-0.04	-0.01	-0.05	0.08	0.04	0.02	-0.05	0.15	0	0.05	0.04	-0.05	-0.05
NvASOII-5	NvERTx.4.92536	0	0	0.02	0	0	0	0	-0.03	0	0	0.07	0.07	0.02	0.04	0.03	0.14	0.04	0.03	0.03	0.11
NvASOII-6a	NvERTx.4.87017	0.22	0.15	0.07	0.07	0.1	0.08	0.03	0.02	0.13	0.15	0.1	0.09	0.13	0.13	0.07	0.06	0.03	0.09	0.27	0.11
NvASOII-6b	NvERTx.4.181449	-0.12	-0.12	-0.07	-0.12	-0.04	-0.12	-0.08	-0.11	-0.08	-0.12	-0.12	0.15	0.02	0.16	0.17	0.21	0.07	0.19	0.2	0.17
NvASOII-7	NvERTx.4.140784	1.66	1.42	1.3	1.86	1.75	1.48	1.97	2.27	1.73	1.65	1.89	1.54	1.45	1.22	0.88	0.91	0.72	0.35	0.38	0.19
NvASOII-8a	NvERTx.4.176934	1.86	0.94	1.3	1.23	1.21	1.25	1.31	1.3	1.11	1.27	1.28	1.07	1.11	0.98	1.11	1.26	1.41	1.31	1.46	1.46
NvASOII-8b/c	NvERTx.4.176935	0.24	0.15	0.19	0.03	0.19	0.25	0.12	0.02	0.1	0.11	0.12	0.03	0.03	0.05	0.06	0	0.03	0.11	0	0
NvASOII-9a/b	NvERTx.4.58732/3/62063/5/6/7	-0.1	-0.06	-0.11	-0.1	-0.03	-0.07	-0.07	-0.11	-0.06	-0.06	0.03	0.14	0.47	0.37	0.27	0.49	0.22	0.21	0.24	0.08
NvASOII-9a/c	NvERTx.4.26711/62064	-0.09	-0.09	-0.05	-0.07	-0.02	-0.04	0	-0.15	-0.02	-0.01	0.15	0.49	1.14	0.99	0.91	1.6	1.35	2.04	1.61	1.98
NvASOII-9c	NvERTx.4.26712/13/173900	0.01	-0.05	0	-0.03	0.02	0	-0.05	-0.09	-0.02	0.09	0.08	0.23	0.68	0.71	0.6	0.96	0.91	1.44	1.11	1.27
NvCnidop-1	NvERTx.4.57463/4/5	0.01	0.05	-0.01	0.01	0.01	0.01	0.04	0.03	0.01	0.01	0.08	0.08	0.2	0.12	0.04	0.12	0.11	0.07	0.04	0.01
NvCnidop-3	NvERTx.4.139421	0.36	0.46	0.3	0.52	0.61	0.42	0.81	0.78	0.6	0.8	0.86	1.06	1.16	0.99	1.04	0.94	1.06	1.06	0.8	0.59
NvCnidop-4	NvERTx.4.58424	0.2	0.09	0.08	0.11	0.09	0.21	0.09	0.09	0.09	0.13	0.27	0.17	0.36	0.21	0.17	0.25	0.23	0.31	0.23	0.31
NvCnidop-5	NvERTx.4.217762	0.03	0.03	0.03	0.03	0.03	0.03	0.03	0.03	0.03	0.03	0.03	0.03	0.03	0.03	0.06	0.03	0.06	0.05	0.08	0.08
NvCnidop-6a	>NvERTx.4.169099	-0.02	0.02	-0.02	0.01	-0.02	-0.02	0.01	-0.02	-0.02	0.02	-0.02	0	0.06	0.11	0.16	0.42	0.36	0.46	0.9	0.78
NvCnidop-6b	NvERTx.4.169104	0.07	0.04	0.09	0.01	0.01	0.08	0.01	0.01	0.01	0.05	0.07	0.12	0.12	0.17	0.39	0.39	0.68	0.88	1.05	1.19
NvCnidop-9	NvERTx.4.62308	0.9	0.83	1.08	1.17	1.03	1.15	1.12	0.91	1.14	1.21	1.23	1.12	1.11	1.01	1.15	1.01	1.16	1.04	1	0.94
NvCnidop-2	NvERTx.4.215159	No data
NvCnidop-7a/b/c	NvERTx.4.18257	No data
NvCnidop-8	no BLAST hit
NvASOII-1	no BLAST hit
Helm et al. 2013
This study	NvERTx	2h	7h	12h	24h	120h	240h
NvASOI-1	NvERTx.4.168886	0.02	0.07	0.03	0	1.15	2.16
NvASOI-2	NvERTx.4.60628	2.37	1.82	6.13	4.93	2.67	2.58
NvASOII-10	NvERTx.4.117203	0.02	0.03	0.01	0.08	0.18	0.38
NvASOII-11	NvERTx.4.42591	0.01	-0.05	0.32	0.4	0.66	0.42
NvASOII-2a	NvERTx.4.224839	0.11	0.05	0.14	0.51	0.97	0.96
NvASOII-2b	NvERTx.4.168736	0.06	0.06	0.06	0.27	0.49	0.91
NvASOII-3	NvERTx.4.181720-23	0.39	0.46	0.47	0.49	0.78	2.35
NvASOII-4	NvERTx.4.44390	0	-0.06	-0.05	0.14	0.49	0.78
NvASOII-5	NvERTx.4.92536	-0.02	0.04	-0.02	0.09	1.18	1.6
NvASOII-6a	NvERTx.4.87017	0.1	0.12	-0.01	0.57	0.57	1.27
NvASOII-6b	NvERTx.4.181449	-0.12	-0.13	0.08	0.58	1.96	2.11
NvASOII-7	NvERTx.4.140784	1.51	1.88	1.59	1.01	2.84	3
NvASOII-8a	NvERTx.4.176934	1.41	1.18	1.13	1.5	2.14	2.05
NvASOII-8b/c	NvERTx.4.176935	0.02	0.1	0.12	0.12	0.32	0.02
NvASOII-9a/b	NvERTx.4.58732/3/62063/5/6/7	-0.06	-0.06	0.37	0.67	0.48	1.62
NvASOII-9a/c	NvERTx.4.26711/62064	0.03	0.08	0.82	2.44	0.92	0.5
NvASOII-9c	NvERTx.4.26712/13/173900	-0.18	0.07	0.7	2.25	0.91	0.3
NvCnidop-1	NvERTx.4.57463/4/5	0.08	-0.04	0.17	0.04	1.52	1.23
NvCnidop-3	NvERTx.4.139421	0.28	0.44	1.53	1.77	2.5	2.11
NvCnidop-4	NvERTx.4.58424	0.1	0.05	0.38	0.23	0.62	0.56
NvCnidop-5	NvERTx.4.217762	0.03	0.03	0.03	0.3	0.14	0.35
NvCnidop-6a	NvERTx.4.169099	-0.02	-0.02	0.06	1.38	0.45	1.44
NvCnidop-6b	NvERTx.4.169104	0.07	0	0.14	1.98	0.62	2.17
NvCnidop-9	NvERTx.4.62308	0.84	1.06	1.26	-0.16	0.64	0.23
NvCnidop-2	NvERTx.4.215159	No data
NvCnidop-7a/b/c	NvERTx.4.18257	No data
NvCnidop-8	no BLAST hit
NvASOII-1	no BLAST hit

### Sheet: Table S4
Primers used for ISH
Gene	F primer	R primer
NvASOI-1	TTCTCCTTCCTCTGGGCTAT	CCACATTCAGCTCATTCACG
NvASOI-2	CCTCGGCTATGGATTTTTGC	CTGACCCTGTTCCATTAGCA
NvASOII-8b	TTAACAGGCAGGCGTCTAAA	TATCTCCCTTGCAGCGAAAG
NvCnidop-5b	CATCTTTGTCATCGGCTTCG	TGGCGTTATGTTAGGAGCAA
NvCnidop-8	TGGATCGTGGGCTACCTGTC	CCCGTGATGGCTGAGTATAG
